# Functional genomics of a symbiotic community: shared traits in the olive fruit fly gut microbiota

**DOI:** 10.1101/590489

**Authors:** Frances Blow, Anastasia Gioti, Ian B. Goodhead, Maria Kalyva, Anastasia Kampouraki, John Vontas, Alistair C. Darby

## Abstract

The olive fruit fly *Bactrocera* oleae is a major pest of olives worldwide and houses a specialized gut microbiota dominated by the obligate symbiont “*Candidatus* Erwinia dacicola”. *Ca*. E. dacicola is thought to supplement dietary nitrogen to the host, with only indirect evidence for this hypothesis so far. Here, we sought to investigate the contribution of the symbiosis to insect fitness and explore the ecology of the insect gut. For this purpose, we examined the composition of bacterial communities associated with Cretan olive fruit fly populations, and inspected several genome and transcriptome assemblies. We identified, and reconstructed the genome of, a novel component of the gut microbiota, *Tatumella* sp. TA1, which is stably associated with Mediterranean olive fruit fly populations. We also reconstructed a number of pathways related to nitrogen assimilation and interaction with the host. The results show that, despite variation in taxa composition of the gut microbial community, core functions related to the symbiosis are maintained. Functional redundancy between different microbial taxa was observed for genes allowing urea hydrolysis. The latter is encoded in the obligate symbiont genome by a conserved urease operon, likely acquired by horizontal gene transfer, based on phylogenetic evidence. A potential underlying mechanism is the action of mobile elements, especially abundant in the *Ca*. E. dacicola genome. This finding, along with the identification, in the studied genomes, of extracellular surface structure components that may mediate interactions within the gut community, suggest that ongoing and past genetic exchanges between microbes may have shaped the symbiosis.
