## Supplementary material for "Functional genomics of a symbiotic community: shared traits in the olive fruit fly gut microbiota": Table S1

### Sheet: S1A species and reference trees
Tree	Taxon name in tree	Full species name	Strain	Origin	Accession Number
species, reference	Erwinia amylovora	Erwinia amylovora	LA 636	Apple, Mexico	CBVT00000000.1
species, reference	Erwinia billingiae	Erwinia billingiae	NCPPB 661 T	Pear, UK	FP236843.1, FP236826.1, FP236830.1
species, reference	Erwinia mallotivora	Erwinia mallotivora	BT-MARDI	Papaya, Malaysia	JFHN00000000.1
species, reference	Erwinia pyrifoliae	Erwinia pyrifoliae	DSM 12163 T	Asian pear, Korea	FN392235.1, FN392236.1, FN392237.1
species, reference	Erwinia tasmaniensis	Erwinia tasmaniensis	Et 1-99 T	Apple flowers, Australia	CU468135.1, CU468128.1, CU468130.1, CU468131.1, CU468132.1, CU468133.1
species	Erwinia toletana	Erwinia toletana	DAPP-PG 735	Olive knot, Italy	AOCZ00000000.1
species, reference	Erwinia tracheiphila	Erwinia tracheiphila	PSU-1	Wild gourd, USA	APJK00000000.1
species, reference	Erwinia sp. 9145	Erwinia sp.	9145	Information missing	JQNE00000000.1
species, reference	Pantoea agglomerans	Pantoea agglomerans	R 190	Apple, Korea	JNGC00000000.1
species, reference	Pantoea allii	Pantoea allii	LMG 24248 T	Onion seed, South Africa	MLFE00000000.1
species	Pantoea ananatis	Pantoea ananatis	LMG 2665 T	Pineapple, Brazil	JFZU00000000.1
species, reference	Pantoea anthophila	Pantoea anthophila	11-2	Hypersaline lake, Hawaii	JXXL00000000.1
species	Pantoea brenneri	Pantoea brenneri	LMG 5343 T	Human, USA	MIEI00000000.1
species, reference	Pantoea calida	Pantoea calida	LMG 25383 T	Infant formula, -	MLFO00000000.1
species, reference	Pantoea conspicua	Pantoea conspicua	LMG 24534 T	Human, France	MLFN00000000.1
species	Pantoea cypripedii	Pantoea cypripedii	LMG 2657 T	Orchid, USA	MLJI00000000.1
species	Pantoea deleyi	Pantoea deleyi	LMG 24200 T	Eucalyptus, Uganda	MIPO00000000.1
species	Pantoea dispersa	Pantoea dispersa	EGD-AAK13	Soil, India	AVSS00000000.1
species	Pantoea eucalyptia	Pantoea eucalypti	aB	Bark beetle, USA	AEDL00000000.1
species	Pantoea eucrina	Pantoea eucrina	LMG 2781 T	Human, USA	MIPP00000000.1
species, reference	Pantoea gaviniae	Pantoea gaviniae	LMG 25382 T	Infant formula, -	MLFQ00000000.1
species, reference	Pantoea rodasii	Pantoea rodasii	LMG 26273T	Eucalyptus, Colombia	MLFP00000000.1
species, reference	Pantoea rwandensis	Pantoea rwandensis	LMG 26275 T	Eucalyptus, Uganda	MLFR00000000.1
species	Pantoea septica	Pantoea septica	LMG 5345 T	Human, USA	MLJJ00000000.1
species, reference	Pantoea stewartii	Pantoea stewartii ssp. indologenes	LMG 2632 T	Fox millet, India	JPKO00000000.1
species, reference	Pantoea vagans	Pantoea vagans	C9-1	Apple, USA	CP001894.1, CP001893.1, CP001894.1
species, reference	Pantoea wallisii	Pantoea wallisii	LMG 26277 T	Eucalyptus, South Africa	MLFS00000000.1
species	Pantoea sp. At9B	Pantoea sp.	At-9b	Leaf cutter ant, USA	CP002433.1, CP002434.1, CP002435.1, CP002436.1, CP002437.1, CP002438.1
species	Pantoea sp. A4	Pantoea sp.	A4	Rafflesia flower, Malaysia	ALXE00000000.1
species, reference	Pantoea sp. IMH	Pantoea sp.	IMH	Soil, Mongolia	JFGT00000000.1
species, reference	Tatumella morbirosei	Tatumella morbirosei	LMG 23360 T	Pineapple, Philippines	CM003276.1
species, reference	Tatumella saanichensis	Tatumella saanichensis	NML 06-3099 T	Human, Canada	ATMI00000000.1
species, reference	Tatumella sp. UCD	Tatumella sp.	UCD-D suzukii	Fruit fly, USA	JFJX00000000.1
species, reference	BFo1	BFo1	BFo1	Frankliniella occidentalis, Netherlands	GCA_001602545.1
species, reference	BFo2	BFo2	BFo2	Frankliniella occidentalis, Netherlands	GCA_001602605.1
species, reference	Tatumella sp. TA1	Tatumella sp.	TA1	Bactrocera oleae, Crete	CP033727-CP033728
species, reference	Ca. Erwinia dacicola ErwSC	Ca. Erwinia dacicola	ErwSC*	Bactrocera oleae, Crete and Israel	GCA_001689725.1
species	Ca. Erwinia dacicola IL	Ca. Erwinia dacicola	IL*	Bactrocera oleae, Israel	GCA_001756855.1
species	Ca. Erwinia dacicola Oro	Ca. Erwinia dacicola	Oroville*	Bactrocera oleae, California	GCA_003058285.2
reference	Leclercia adecarboxylata	Leclercia adecarboxylata	KY2	Water, Malaysia	GCF_000813585.1
reference	Lelliottia amnigena	Lelliottia amnigena	NBRC 105700	Soil, -	GCF_001514515.1
reference	Pseudomonas monteilii	Pseudomonas monteilii	USDA-ARS-USMARC-56711	Bos taurus mucus, USA	GCF_001534745.1; GCF_000390005.2 (putida group for c)
reference	Pseudomonas sagittaria	Pseudomonas sagittaria	JCM 18195	Information missing	GCF_900115715.1
reference	Lampropedia cohaerens	Lampropedia cohaerens	CT6	Hot water spring, India	GCF_001005215.1
reference	Lautropia mirabilis	Lautropia mirabilis	ATCC 51599	Human oral cavity, -	GCF_000186425.1
reference	Gibbsiella quercinecans	Gibbsiella quercinecans	FRB97	Affected oak tree, England	GCF_002291425.1
reference	Klebsiella michiganensis	Klebsiella michiganensis	E718	Human, Taiwan	GCF_000276705.2; GCF_000963575.1 (for c; d; f; h)
reference	Sinorhizobium meliloti	Sinorhizobium meliloti	AC50a	Sesbania sesban root nodule, Ethiopia	GCF_002807095.1
species, reference	Brenneria goodwinii	Brenneria goodwinii	OBR 1	Information missing	CGIG00000000.1
species, reference	Enterobacter cloacae	Enterobacter cloacae spp. cloacae	ATCC 13047 T	Human, USA	CP001918.1, CP001919.1, CP001920.1
species, reference	Enterobacter sp. OLF	Enterobacter sp.	OLF	Bactrocera oleae, Arizona	GCF_003058295.1
species, reference	Klebsiella pneumoniae	Klebsiella pneumoniae ssp. pneumoniae	ATCC 13883 T	Human, -	JOOW00000000.1
species	Klebsiella ascorbata	Kluyvera ascorbata	ATCC 33433 T	Human, USA	JMPL00000000.1
species	Pectobacterium carotovorum	Pectobacterium carotovorum ssp. carotovorum	NCPPB 312 T	Potato, Denmark	JQHJ00000000.1
species	Serratia marcescens	Serratia marcescens ssp. marcescens	ATCC 13880 T	Pond water, -	JMPQ00000000.1
Outgroup taxa species tree
Outgroup taxon reference tree
* the names do not refer to strains per se, but rather to single-species assemblies coming from metagenomic data of distinct B. oleae populations
Genes used for reference tree:
ribonuclease R (a)
DNA polymerase I (b)
translation initiation factor IF-2 (c)
DNA gyrase (topoisomerase, ATP-hydrolyzing) subunit A (d)
DNA-directed RNA polymerase subunit beta (e)
DNA mismatch repair protein MutS (f)
ATP-dependent chaperone ClpB (g)
Bifunctional glycosyltransferase/transpeptidase penicillin-binding protein 1B (h)

### Sheet: S1B ureC tree
Taxon name in ureC tree	Full species name	Strain	Origin	Accession Number
Pseudomonas oryzae	Pseudomonas oryzae effective name*	KCTC 32247	Information missing	WP_090348029.1		*not "Pseudomonas oryzae" Uyeda and Ishiyama in Ishiyama 1926. This taxonomic name has been effectively published (Yu et al. 2013, Arch. Microbiol. 195:815-822), but not validly published under the rules of the International Code of Nomenclature of Bacteria (Bacteriological Code).
Pseudomonas sagittaria	Pseudomonas sagittaria	JCM 18195	Information missing	WP_092433658.1
Pseudomonas monteilii	Pseudomonas monteilii	GTC 10897	Human, Japan	WP_060476546.1
Enterobacter cloacae	Enterobacter cloacae	EcWSU1	Information missing	WP_014171662.1
Enterobacter bugandensis	Enterobacter bugandensis	na	Information missing	WP_088204289.1
Enterobacter asburiae	Enterobacter asburiae	CIDEIMsCOL4	Human, Colombia	WP_045888212.1
Brenneria goodwinii	Brenneria goodwinii	FRB141	Oak tree, England	WP_095835861.1
Brenneria sp. EniD312	Brenneria sp.	EniD312	Plants, -	WP_009111091.1
Brenneria sp. CFCC	Brenneria sp.	CFCC 11842	Information missing	PWC14701.1
Ca. Erwinia dacicola	Ca. Erwinia dacicola	ErwSC	Bactrocera oleae, Crete and Israel	WP_070135346
Klebsiella pneumoniae	Klebsiella pneumoniae	ST-182:K137	Human sputum, South Africa	PCR44693.1
Klebsiella quasipneumoniae	Klebsiella quasipneumoniae	COL-Kpn11	Human, Colombia	WP_087770944.1
Klebsiella michiganensis	Klebsiella michiganensis	1169_SBOY	Human, USA	WP_049287160.1
Klebsiella variicola	Klebsiella variicola	BZ19	Faeces, Brazil	WP_042946667.1
Gibbsiella quercinecans	Gibbsiella quercinecans	FRB97	Affected oak tree, England	WP_095848320.1
Leclercia adecarboxylata	Leclercia adecarboxylata	ATCC 23216	Drinking water, France	WP_032614230.1
Cedecea lapagei	Cedecea lapagei	SLM1	Camel cricket, USA	WP_100778878.1
Lelliottia amnigena	Lelliottia amnigena	ZB04	Bombyx mori midgut, China	WP_064327464.1
Lelliottia jeotgali	Lelliottia jeotgali	PFL01	Jogaejeotgal single cell, South Corea	WP_095283418.1
Raoultella ornithinolytica	Raoultella ornithinolytica	A14	Animal faeces, Hong Kong	WP_065907090.1
Raoultella terrigena	Raoultella terrigena	R1Gly	Information missing	WP_045856820.1
Lampropedia cohaerens	Lampropedia cohaerens	CT6	Hot water spring, India	WP_046742099.1
Enterobacter sp. OLF	Enterobacter sp.	OLF	Bactrocera oleae, Arizona	PUB52771.1
Sinorhizobium meliloti	Sinorhizobium meliloti	Rm41	Information missing	WP_015007856.1
outgroup taxon
