## Supplementary material for "Functional genomics of a symbiotic community: shared traits in the olive fruit fly gut microbiota": Table S2

### Sheet: S2A Nitrogen assimilation
			Gene annotated or detected by BLAST
EC Number	Enzyme Name	Enzyme abbreviation	B. oleae genome*	Tatumella sp. TA1 genome	Ca. E. dacicola genome	Ca. E. dacicola juvenile transcriptome
6.3.1.2	Glutamine synthetase	GS	LOC106615037	glnA	glnA	Edactr0665
6.3.5.5	Carbamoyl phosphate synthase	CPS	A	carAB	carAB	Edactr0796,Edactr0797
2.3.1.1	N-acetylglutamate synthase	NAGS	A	argA	argA	Edactr1236
2.7.2.8	Acetylglutamate kinase	AGK	A	argB	argB	Edactr1194
1.2.1.38	N-acetyl-gamma-glutamyl-phosphate reductase	NAGPR	A	argC	argC	A
2.6.1.11	Acetylornithine transaminase	AOAT	A	argD	argD	Edactr1342
3.5.1.16	Acetylornithine deacetylase	AODA	A	argE	argE	Edactr0907
2.1.3.3	Ornithine carbamoyltransferase	OCT	A	argFI	argF	Edactr1200
6.3.4.5	Argininosuccinate synthase	ASS	A	argG	argG	Edactr1193
4.3.2.1	Argininosuccinate lyase	ASL	A	argH	argH	Edactr1192
3.5.3.1	Arginase	ARG	LOC106623076	A	A	n/a
6.3.4.6	Urea carboxylase	UC	A	DUR1	A	n/a
3.5.1.54	Allophanate hydrolase	AH	A	atzF	A	n/a
3.5.1.5	Urease	URE	A	A	ureABCDEFGJ	A
1.7.3.3	Uricase	UO	LOC106615260	uox	A	n/a
3.5.2.5	Allantoinase	ALN	LOC106618935	A	A	n/a
3.5.3.4	Allantoicase	ALC	A	A	A	n/a
4.3.2.3	Ureidoglycolate lyase	UL	A	A	A	n/a
A: absent
n/a: not applicable (because absent in the Ca. E. dacicola genome)
*GenBank accession number GCF_001188975.1

### Sheet: S2B Amino acid biosynthesis
			Gene annotated or detected by BLAST
Amino acid	EC Number	Enzyme Name	Tatumella sp. TA1 genome	Ca. E. dacicola genome	Ca. E. dacicola juvenile transcriptome*
Chorismate	EC 2.5.1.54	2-keto-3-deoxy-D-arabino-heptulosonate-7-phosphate synthase I alpha	aroF	aroF	Edactr1495
	EC 4.2.3.4	3-dehydroquinate synthase	aroB	aroB	Edactr0433
	EC 4.2.1.10	3-dehydroquinate dehydratase II	aroQ	aroQ	Edactr1971
	EC 1.1.1.25	Shikimate 5-dehydrogenase I alpha	aroE	aroE	Edactr1311
	EC 2.7.1.71	Shikimate kinase I	aroK	aroK	Edactr0432
	EC 2.5.1.19	5-Enolpyruvylshikimate-3-phosphate synthase	aroA	aroA	Edactr1016
	EC 4.2.3.5	Chorismate synthase	aroC	aroC	Edactr1405
Phenylalanine	EC 5.4.99.5	Chorismate mutase	tyrA	tyrA	Edactr1496
	EC 4.2.1.51	Prephenate dehydratase	pheA	pheA	Edactr2161
	EC 2.6.1.1	Aspartate aminotransferase	aspC	aspC	Edactr0749
Tyrosine	EC 1.3.1.12	Cyclohexadienyl dehydrogenase	tyrA	tyrA	Edactr1496
	EC 2.6.1.1	Aspartate aminotransferase	aspC	aspC	Edactr0749
Tryptophan	EC 4.1.3.27	Anthranilate synthase	trpE	trpE	Edactr0564
	EC 2.4.2.18	Anthranilate phosphoribosyltransferase	trpD	trpD	Edactr0565
	EC 5.3.1.24	Phosphoribosylanthranilate isomerase	trpC	trpC	Edactr0566
	EC 4.1.1.48	Indole-3-glycerol phosphate synthase	trpC	trpC	Edactr0566
	EC 4.2.1.20	Tryptophan synthase beta chain	trpB	trpB	Edactr0567
Lysine	EC 2.7.2.4	Aspartokinase	thrA	thrA	Edactr0737
	EC 1.1.1.3	Homoserine dehydrogenase	thrA	thrA	Edactr0737
	EC 1.2.1.11	Aspartate-semialdehyde dehydrogenase	asd	asd	Edactr2106
	EC 4.3.3.7	4-hydroxy-tetrahydrodipicolinate synthase	dapA	dapA	Edactr1362
	EC 1.17.1.8	4-hydroxy-tetrahydrodipicolinate reductase	dapB	dapB	Edactr0795
	EC 2.3.1.117	2,3,4,5-tetrahydropyridine-2,6-dicarboxylate N-succinyltransferase	dapD	dapD	Edactr0346
	EC 3.5.1.18	N-succinyl-L,L-diaminopimelate desuccinylase	dapE	dapE	Edactr2259
	EC 5.1.1.7	Diaminopimelate epimerase	dapF	dapF	Edactr0290
	EC 4.1.1.20	Diaminopimelate decarboxylase	lysA	lysA	Edactr1219
Arginine	EC 2.3.1.1	N-acetylglutamate synthase	argA	argA	Edactr1236
	EC 2.7.2.8	Acetylglutamate kinase	argB	argB	Edactr1194
	EC 1.2.1.38	N-acetyl-gamma-glutamyl-phosphate reductase	argC	argC	A
	EC 2.6.1.11	Acetylornithine aminotransferase	argD	argD	Edactr1342
	EC 3.5.1.16	Acetylornithine deacetylase	argE	argE	Edactr0907
	EC 2.1.3.3	Ornithine carbamoyltransferase	argF	argF	Edactr1200
	EC 6.3.4.5	Argininosuccinate synthase	argG	argG	Edactr1193
	EC 4.3.2.1	Argininosuccinate lyase	argH	argH	Edactr1192
	EC 6.3.5.5	Carbamoyl-phosphate synthase small chain	carA	carA	Edactr0796
	EC 6.3.5.5	Carbamoyl-phosphate synthase small chain	carB	carB	Edactr0797
Histidine	EC 2.4.2.17	ATP phosphoribosyltransferase	hisG	hisG	Edactr0457
	EC 3.6.1.31	Phosphoribosyl-ATP pyrophosphatase	hisI	hisI	Edactr0464
	EC 3.5.4.19	Phosphoribosyl-AMP cyclohydrolase	hisE	hisE	Edactr0464
	EC 5.3.1.16	Phosphoribosylformimino-5-aminoimidazole carboxamide ribotide isomerase	hisA	hisA	Edactr0462
	EC 4.1.3.-	Imidazole glycerol phosphate synthase cyclase subunit	hisF	hisF	Edactr0463
	EC 2.4.2.-	Imidazole glycerol phosphate synthase amidotransferase subunit	hisH	hisH	Edactr0461
	EC 4.2.1.19	Imidazoleglycerol-phosphate dehydratase	hisB	hisB	Edactr0460
	EC 2.6.1.9	Histidinol-phosphate aminotransferase	hisC	hisC	Edactr0459
	EC 1.1.1.23	Histidinol dehydrogenase	hisD	hisD	Edactr0458
Methionine	EC 2.5.1.48	Cystathionine gamma-synthase	metB	metB	Edactr0836
	EC 4.4.1.8	Cystathionine beta-lyase	metC	metC	Edactr1129
	EC 2.1.1.14	5-methyltetrahydropteroyltriglutamate--homocysteine methyltransferase	metE	metE	Edactr0213
Cysteine	EC 2.3.1.30	Serine acetyltransferase	cysE	cysE	Edactr0068
	EC 2.5.1.47	Cysteine synthase	cysK	cysK	Edactr1094
Threonine	EC 2.7.1.39	Homoserine kinase	thrB	thrB	Edactr0738
	EC 4.2.3.1	Threonine synthase	thrC	thrC	Edactr0739
Glycine	EC 2.1.2.1	Serine hydroxymethyltransferase	glyA	glyA	Edactr1810
Serine	EC 1.1.1.95	D-3-phosphoglycerate dehydrogenase	serA	serA	Edactr0350
	EC 3.1.3.3	Phosphoserine phosphatase	serB	serB	Edactr1152
	EC 2.6.1.52	Phosphoserine aminotransferase	serC	serC	Edactr1015
Aspartate	EC 2.6.1.1	Aspartate aminotransferase	aspC	aspC	Edactr0749
Valine, leucine, isoleucine	EC 4.3.1.19	Threonine dehydratase	ilvA	ilvA	GEZS01000041**
	EC 2.2.1.6	Acetolactate synthase	ilvHI	ilvHI	Edactr1633
	EC 1.1.1.86	Ketol-acid reductoisomerase	ilvC	ilvC	Edactr1443
	EC 4.2.1.9	Dihydroxy-acid dehydratase	ilvD	ilvD	Edactr0517
	EC 2.6.1.42	Branched-chain amino acid aminotransferase	ilvE	ilvE	Edactr0516
	EC 2.3.3.13	2-isopropylmalate synthase	leuA	leuA	Edactr0777
	EC 4.2.1.33	3-isopropylmalate dehydratase large subunit	leuC	leuC	Edactr0775
	EC 4.2.1.33	3-isopropylmalate dehydratase small subunit	leuD	leuD	Edactr0774
	EC 1.1.1.85	3-isopropylmalate dehydrogenase	leuB	leuB	Edactr0776
Proline	EC 2.7.2.11	Glutamate 5-kinase / RNA-binding C-terminal domain PUA	proB	proB	Edactr0859
	EC 1.2.1.41	Gamma-glutamyl phosphate reductase	proA	proA	Edactr0858
	EC 1.5.1.2	Pyrroline-5-carboxylate reductase	proC	proC	Edactr2256
Alanine	EC 2.8.1.7	Cysteine desulfurase, IscS subfamily	iscS	iscS	Edactr0899
Asparagine	EC 6.3.5.4	Asparagine synthetase	asnB	asnB	Edactr1159
Glutamate	EC 1.5.1.2	Proline dehydrogenase	proC	proC	Edactr0576
Sulphate	EC 2.7.7.4	Sulfate adenylyltransferase subunit 1	cysN	cysN	Edactr0922
	EC 2.7.7.4	Sulfate adenylyltransferase subunit 2	cysD	cysD	Edactr0923
	EC 2.7.1.25	Adenylylsulfate kinase	cysC	cysC	Edactr0921
	EC 1.8.4.8	Phosphoadenylyl-sulfate reductase	cysH	cysH	Edactr1013
	EC 1.8.1.2	Sulfite reductase hemoprotein beta-component	cysI	cysI	Edactr1012
	EC 1.8.1.2	Sulfite reductase flavoprotein alpha-component	cysJ	cysJ	Edactr0132
	EC 3.1.3.7	3'(2'),5'-bisphosphate nucleotidase	cysQ	cysQ	Edactr2178
A: absent
*sequences for transcripts available in Table S1
**present in transcriptome (contig acc. number: GEZS01000041), but gene not annotated in RAST
