## Supplementary material for "Functional genomics of a symbiotic community: shared traits in the olive fruit fly gut microbiota": Table S4

### Sheet: S4 MGE counts
Genome	transposase	mobile element	insertion element	repeat region	phage & phage associated	Total predicted mobile elements	Total predicted genome	%
Ca. Erwinia dacicola Oroville	134	196	16	637	335	1318	4900	26.898
Ca. Erwinia dacicola SC	208	439	29	1016	74	1766	4184	42.2084
Ca. Erwinia dacicola IL	191	313	26	700	225	1455	4219	34.4868
Tatumella sp. TA1	19	23	0	42	66	150	3575	4.1958
Enterobacter sp. OLF	14	11	0	87	70	182	5001	3.63927
